# Sensory neurons sprouting is dependent on osteoclast-derived extracellular vesicles involving the activation of epidermal growth factor receptors

**DOI:** 10.1101/259218

**Authors:** Estrela Neto, Luís Leitão, José Mateus, Daniela M. Sousa, Francisco Conceição, Cecília J. Alves, Richard O. C. Oreffo, Jonathan West, Paulo Aguiar, Meriem Lamghari

## Abstract

The patterning of peripheral innervation is accomplished through the tissue expression, in specific space and timeframe, of attractive or repulsive axonal guidance cues. At the bone microenvironment, neurotrophic factors such as nerve growth factor, brain-derived neurotrophic factor, vascular endothelial growth factor, netrin-1 and others were described to regulate the nerve ingrowth towards the bone compartment, by acting directly on receptors expressed at the nerve terminals. Interestingly, besides the gradient of soluble factors, neurons were described to be responsive to extracellular vesicles (EV) derived from myelinating cells and mesenchymal stem cells.

Here we provide evidence on a new mechanism by which peripheral innervation can be coordinated. We show that sensory nerves outgrowth and electric signal propagation are dependent on the EV secreted by osteoclasts, the bone resorbing cells. Furthermore, we demonstrate that the axonal sprouting is achieved through the activation of epidermal-growth factor receptor (EGFR) family signaling pathway. We proved that the EV-depleted osteoclast secretome leads to a significant decrease of neurons firing rate and axonal sprouting, concomitant with a decrease of EGFR/ErbB2 activation levels. Excitingly, the proteomic analysis of the osteoclast-derived EV cargo shows a high correlation with synaptic components reinforcing the role on sensory neurons/osteoclast crosstalk.

Our findings that osteoclast-derived EV hold effect in axonal outgrowth, contributing actively to the dynamics of the sensory neurons sprouting and electrophysiology, is a step toward unraveling target mechanisms to control electrical signal propagation and nerve fibers sprouting and consequently open new avenues for the development of innovative therapies to control bone pain.

**Significance Statement:** Sensory nerve fibers sprouting in bone pathologies is highly associated with pain. Thus, understanding the mechanisms behind sensory nerves ingrowth, sprouting and electrical activity, within the bone compartment, is essential for improving the strategies to overcome pain in bone disorders. We provide a new mechanism on the sensory nerves sprouting, indicating that the effect is dependent on the extracellular vesicles (EV) released by osteoclasts, through the epidermal growth factor receptor family targeting, by integrin independent pathways. We show different electrophysiology patterns being triggered in the presence of osteoclasts secretome and the abolishment of sensory neurons firing rate in EV-depleted conditions. Overall, our results elucidate novel mechanisms on the peripheral nerves sprouting, essential for pursuing new targets for bone pain therapies.
