## Supplemental table S2 for "Sensory neurons sprouting is dependent on osteoclast-derived extracellular vesicles involving the activation of epidermal growth factor receptors"

### Sheet: ClueGO Results
GOID	GOTerm	Term PValue	Term PValue Corrected with Bonferroni step down	Group PValue	Group PValue Corrected with Bonferroni step down	GOLevels	GOGroups	% Associated Genes	Nr. Genes	Associated Genes Found
GO:0005577	fibrinogen complex	0.00026338	0.0013169	0.00026338	0.00052676	[2, 3, 4]	Group00	42.8571	3	[Fgg, Fn1, Thbs1]
GO:0034358	plasma lipoprotein particle	8.58478e-05	0.000515087	8.58478e-05	0.000257543	[2, 3, 4]	Group01	16.2162	6	[Apoa1, Apoe, Ldlr, Lpl, Pla2g7, Pltp]
GO:0043230	extracellular organelle	6.22035e-09	8.70848e-08	6.22035e-09	3.11017e-08	[2, 3]	Group02	13.5135	15	[Ahnak, Alb, Aldoa, Anpep, Cd9, Clic1, Fn1, Hnrnpa2b1, Hspa8, Krt13, Pf4, Rbmx, Sdcbp, Tfrc, Wdr1]
GO:0099081	supramolecular polymer	3.85651e-17	6.94172e-16	3.85651e-17	3.47086e-16	[2]	Group03	6.35071	67	[Acot7, Actc1, Actn1, Actn4, Ahnak, Aldoa, Apoe, Arpc3, Cct2, Cct3, Cct4, Cct5, Cct6a, Cct7, Cdk1, Col1a1, Cotl1, Cst3, Dbi, Ddx6, Dpysl2, Dsp, Dync1h1, Eml2, Fbln1, Fhl3, Flna, Flnb, Hspa8, Kif5b, Krt1, Krt10, Krt13, Krt17, Krt42, Krt5, Krt6a, Krt72, Krt73, Krt75, Krt76, Krt78, Krt79, Krt80, Krt90, Lcp1, Lmna, Mapre1, Pgm1, Plec, Pls3, Psma6, Rac1, Rcc2, Rpl4, Sept2, Shtn1, Tcp1, Tpm3, Tpm4, Tpt…
GO:0099524	postsynaptic cytosol	0.00222366	0.00889466	0.00222366	0.00222366	[2, 3, 4, 6, 7, 8, 9, 10]	Group04	14.2857	4	[Aldoc, Eif4e, Hnrnpa2b1, Hspa8]
GO:0031012	extracellular matrix	3.43599e-16	5.84118e-15	3.43599e-16	2.74879e-15	[2, 3]	Group05	8.45865	45	[A2m, Ahsg, Alb, Apoe, Arg1, Blmh, Calr, Col18a1, Col1a1, Cst3, Cstb, Ctsb, F2, Fbln1, Fgg, Fn1, Gsto1, Hmcn1, Hsp90aa1, Itih1, Itih2, Itih3, Krt1, Lgals3, Mfge8, Mmp12, Mmp9, Pf4, Pkm, Plod1, Postn, Prss1, Pzp, S100a11, Serpinb6a, Serpinc1, Serpinf1, Tcp1, Tgfbi, Thbs1, Thbs4, Trf, Try10, Vcan, Vwa5a]
GO:0005576	extracellular region	1.10905e-19	2.21811e-18	1.10905e-19	1.10905e-18	[1]	Group06	4.45578	131	[2210010C04Rik, A2m, Actr2, Adprh, Ahnak, Ahsg, Aimp1, Akr1b3, Alb, Aldoa, Anpep, Apoa1, Apoe, Arg1, Arhgdia, Atp6ap2, B2m, Blmh, C1qa, C1qb, C3, Calr, Cap1, Car2, Ccl7, Ccl9, Cd109, Cd9, Cfl1, Cfp, Ckm, Clic1, Col18a1, Col1a1, Csf1, Cst3, Cstb, Ctsb, Ctsk, Ctss, Dbi, Dlk1, Dnpep, Dpp7, Edil3, F2, Fabp5, Fbln1, Fgg, Fn1, Ftl1, Gba, Gdi1, Gm2663, Gpi1, Gsn, Gstm1, Gsto1, Gusb, Hexb, Hmcn1, Hnrnpa2…
GO:0044421	extracellular region part	4.58884e-22	9.63656e-21	1.10905e-19	1.10905e-18	[1, 2]	Group06	5.04665	119	[2210010C04Rik, A2m, Actr2, Adprh, Ahnak, Ahsg, Aimp1, Akr1b3, Alb, Aldoa, Anpep, Apoa1, Apoe, Arg1, Arhgdia, Atp6ap2, B2m, Blmh, C1qa, C1qb, C3, Calr, Cap1, Car2, Ccl7, Ccl9, Cd109, Cd9, Cfl1, Ckm, Clic1, Col18a1, Col1a1, Csf1, Cst3, Cstb, Ctsb, Ctsk, Ctss, Dbi, Dlk1, F2, Fabp5, Fbln1, Fgg, Fn1, Gba, Gdi1, Gm2663, Gpi1, Gsn, Gstm1, Gsto1, Gusb, Hexb, Hmcn1, Hnrnpa2b1, Hsp90aa1, Hspa8, Il1rn, Iti…
GO:0005615	extracellular space	5.82985e-19	1.10767e-17	1.10905e-19	1.10905e-18	[2, 3]	Group06	4.98339	105	[2210010C04Rik, A2m, Actr2, Adprh, Ahnak, Ahsg, Aimp1, Akr1b3, Alb, Aldoa, Anpep, Apoa1, Apoe, Arg1, Arhgdia, Atp6ap2, B2m, C1qa, C1qb, C3, Calr, Cap1, Car2, Ccl7, Ccl9, Cd109, Cd9, Cfl1, Ckm, Clic1, Col18a1, Col1a1, Csf1, Cst3, Cstb, Ctsb, Ctsk, Ctss, Dbi, Dlk1, F2, Fabp5, Fbln1, Fgg, Fn1, Gba, Gdi1, Gm2663, Gpi1, Gsn, Gusb, Hexb, Hnrnpa2b1, Hspa8, Il1rn, Itih2, Krt13, Ldlr, Lgals3, Lgals3bp, Li…
GO:0005839	proteasome core complex	2.48523e-09	3.72785e-08	2.48523e-09	1.49114e-08	[2, 3, 4, 5, 6]	Group07	40	8	[Psma1, Psma3, Psma4, Psma6, Psmb1, Psmb4, Psmb5, Psmb7]
GO:0019773	proteasome core complex, alpha-subunit complex	1.0442e-05	9.39782e-05	2.48523e-09	1.49114e-08	[2, 3, 4, 5, 6, 7]	Group07	50	4	[Psma1, Psma3, Psma4, Psma6]
GO:0019774	proteasome core complex, beta-subunit complex	6.92748e-05	0.000484923	2.48523e-09	1.49114e-08	[2, 3, 4, 5, 6, 7]	Group07	33.3333	4	[Psmb1, Psmb4, Psmb5, Psmb7]
GO:0022624	proteasome accessory complex	7.22819e-08	9.39664e-07	7.22819e-08	2.89127e-07	[2, 3, 4, 5, 6]	Group08	27.5862	8	[Psmc2, Psmc6, Psmd1, Psmd11, Psmd3, Psmd5, Psme1, Psme3]
GO:0005838	proteasome regulatory particle	1.02434e-05	0.000102434	7.22819e-08	2.89127e-07	[2, 3, 4, 5, 6, 7]	Group08	23.0769	6	[Psmc2, Psmc6, Psmd1, Psmd11, Psmd3, Psmd5]
GO:0008540	proteasome regulatory particle, base subcomplex	6.92748e-05	0.000484923	7.22819e-08	2.89127e-07	[2, 3, 4, 5, 6, 7, 8]	Group08	33.3333	4	[Psmc2, Psmc6, Psmd1, Psmd5]
GO:0045202	synapse	1.52351e-14	2.43761e-13	1.52351e-14	1.06645e-13	[1]	Group09	5.09804	78	[Actb, Actc1, Actn1, Actr2, Aldoc, Ap2a2, Apoe, Arhgdia, Blvrb, C1qa, C1qb, C3, Caprin1, Cfl1, Cyfip2, Dbi, Dpysl2, Eef1d, Eef2, Eif4e, Eif4g1, Eif5a, Elavl1, Eno1, Fabp5, Fgg, Flna, Fus, Gapdh, Gdi1, Gdi2, Got1, Hnrnpa2b1, Hnrnpa3, Hnrnpab, Hspa8, Lipa, Lrp1, Myh9, Nrp2, Pabpc1, Park7, Pclo, Pfn1, Pls3, Postn, Ppp1ca, Ppp2ca, Ppp2r1a, Prkar1a, Psma3, Psmc2, Psmd3, Ptk2b, Ptpa, Rab1b, Rab7, Rac1,…
GO:0044456	synapse part	1.09985e-06	1.31982e-05	1.52351e-14	1.06645e-13	[1, 2]	Group09	4.10298	51	[Actb, Actn1, Actr2, Aldoc, Ap2a2, Apoe, Blvrb, C1qa, C1qb, C3, Caprin1, Cfl1, Dbi, Dpysl2, Eif4e, Eif4g1, Elavl1, Eno1, Fabp5, Flna, Fus, Gapdh, Got1, Hnrnpa2b1, Hnrnpa3, Hnrnpab, Hspa8, Lipa, Lrp1, Nrp2, Park7, Pclo, Pfn1, Ppp1ca, Ppp2ca, Psmc2, Psmd3, Ptk2b, Ptpa, Rab7, Rac1, Rpl12, Rpl23, Rpl30, Rpl4, Rps25, Sept11, Wdr1, Ywhag, Ywhah, Ywhaz]
GO:0098978	glutamatergic synapse	7.56952e-06	8.32647e-05	1.52351e-14	1.06645e-13	[2]	Group09	5.07246	28	[Actb, Actc1, Actn1, Apoe, C3, Caprin1, Cfl1, Eef1d, Eif4e, Elavl1, Flna, Gapdh, Hnrnpa2b1, Hspa8, Nrp2, Pclo, Pfn1, Ppp1ca, Ppp2r1a, Prkar1a, Ptk2b, Rac1, Sept11, Vcp, Wdr1, Ywhae, Ywhah, Ywhaz]
GO:0098794	postsynapse	2.09982e-05	0.000167986	1.52351e-14	1.06645e-13	[2, 3]	Group09	4.30108	36	[Actb, Actn1, Actr2, Aldoc, C1qa, C1qb, C3, Caprin1, Cfl1, Eif4e, Eif4g1, Elavl1, Fabp5, Flna, Fus, Gapdh, Hnrnpa2b1, Hnrnpa3, Hspa8, Nrp2, Pclo, Pfn1, Ppp1ca, Ppp2ca, Psmc2, Psmd3, Ptk2b, Rac1, Rpl12, Rpl23, Rpl30, Rpl4, Rps25, Sept11, Wdr1, Ywhaz]
