## Supplemental table S4 for "Sensory neurons sprouting is dependent on osteoclast-derived extracellular vesicles involving the activation of epidermal growth factor receptors"

### Sheet: ClueGO Results
GOID	GOTerm	Term PValue Corrected with Bonferroni step down	Group PValue	Group PValue Corrected with Bonferroni step down	GOLevels	GOGroups	% Associated Genes	Nr. Genes	Associated Genes Found
GO:0002102	podosome	9.29326e-06	2.21268e-07	2.21268e-06	[2, 4, 5, 6, 7, 8, 9]	Group00	21.9512	9	[Actb, Actr2, Arpc2, Fermt3, Gsn, Lcp1, Tpm3, Vcl, Wdr1]
GO:0008540	proteasome regulatory particle, base subcomplex	0.00316146	0.000101983	0.000611895	[2, 3, 4, 5, 6, 7, 8]	Group01	33.3333	4	[Psmc1, Psmc2, Psmc3, Psmc6]
GO:0098978	glutamatergic synapse	3.56731e-08	7.28023e-10	1.01923e-08	[2]	Group02	6.88406	38	[Actb, Actn1, Arpc2, Atp2b4, C1qbp, C3, Canx, Cfl1, Coro1a, Csnk2b, Dag1, Dnm2, Dynll2, Eef1d, Gapdh, Gpc6, Hnrnpa2b1, Hspa8, Itgb1, Itgb3, Nrxn1, Pclo, Pdcd6ip, Plg, Ppp1ccb, Prkar1a, Rbp1, Rhoa, Rpl22, Rpsa, Rtn4, Sept7, Slc1a5, Vcp, Wdr1, Ywhae, Ywhah, Ywhaz]
GO:0099081	supramolecular polymer	3.0648e-14	5.37684e-16	1.0216e-14	[2]	Group03	6.54028	69	[Acta1, Actn1, Aldoa, Anxa1, Anxa5, Arpc2, Atp2b4, Cct2, Cct4, Cct5, Cct6a, Cltc, Col1a1, Col1a2, Col2a1, Coro1a, Cotl1, Dag1, Dcxr, Dnm1l, Dnm2, Dpysl2, Dync1h1, Dynll2, Eif3a, Ezr, Fbln1, Galk1, Hnrnpu, Hspa4, Hspa8, Hspb1, Ilk, Inpp5d, Iqgap1, Lcp1, Lmna, Lum, Mfap4, Mmp2, Myl12b, Myo1b, Myo1c, Pafah1b1, Parp4, Parvb, Pgm5, Plec, Psma6, Pstpip1, Rac2, Rcc2, Rpl15, Rpl17, Rpl4, Rpl6, Rpl7, Sept…
GO:1990904	ribonucleoprotein complex	9.23049e-30	1.44226e-31	3.02875e-30	[2]	Group04	9.44206	88	[Actb, Calr, Canx, Cyfip1, Ddx39b, Eef2, Eif3a, Eif3b, Eif3c, Eif3e, Eif3f, Gapdh, Hba-a1, Hnrnpa1, Hnrnpa2b1, Hnrnpc, Hnrnpf, Hnrnpu, Hspa1a, Hspa8, Iqgap1, Kpnb1, Lgals3, Luc7l3, Mrps15, Ncl, Npm1, Pabpc1, Pcbp1, Ppie, Prpf8, Psma2, Psma4, Psma6, Psmc2, Psmc3, Rack1, Rpl12, Rpl13, Rpl14, Rpl15, Rpl17, Rpl19, Rpl21, Rpl22, Rpl23, Rpl24, Rpl27, Rpl27a, Rpl28, Rpl3, Rpl30, Rpl32, Rpl35, Rpl36, Rpl…
GO:0016459	myosin complex	0.00327696	0.000112999	0.000338996	[2, 4, 5, 6, 7, 8, 9]	Group05	11.9403	8	[Dynll2, Myh14, Myh9, Myl12b, Myo1b, Myo1c, Myo1d, Myo1e]
GO:0005852	eukaryotic translation initiation factor 3 complex	0.000650811	1.85946e-05	0.000130162	[2, 4, 5, 6, 7]	Group06	31.25	5	[Eif3a, Eif3b, Eif3c, Eif3e, Eif3f]
GO:0005885	Arp2/3 protein complex	0.00405259	0.000144735	0.000289471	[2, 4, 5, 6, 7, 8, 9]	Group07	30.7692	4	[Actr2, Arpc2, Arpc4, Arpc5]
GO:0005956	protein kinase CK2 complex	0.000409861	1.07858e-05	8.62866e-05	[2, 3, 4, 5]	Group08	100	3	[Csnk2a1, Csnk2a2, Csnk2b]
GO:0030496	midbody	4.8559e-11	8.9924e-13	1.52871e-11	[2, 3]	Group09	13.1579	25	[Anxa11, Anxa2, C3, Capg, Cdc42, Clic4, Dnm2, Gdi1, Gnai2, Hnrnpu, Hsp90b1, Hspa5, Iqgap1, Pdcd6ip, Ppp1ccb, Rack1, Ran, Rcc2, Rhoa, Sept2, Sept7, Sh3glb1, Vps4b, Wdr1, Zfyve26]
GO:0032155	cell division site part	0.00616073	0.000228175	0.000228175	[2, 3, 4]	Group10	10.8108	8	[C3, Myh9, Ppp1ccb, Pstpip1, Rhoa, Sept2, Sept7, Tpm3]
GO:0032991	protein-containing complex	8.90015e-43	1.34851e-44	3.10157e-43	[1]	Group11	4.70241	271	[Acly, Acta1, Actb, Actr1a, Actr2, Afm, Alb, Aldh1l1, Aldoa, Anxa1, Anxa2, Anxa6, Ap3b1, Apoa1, Apom, Arpc2, Arpc4, Arpc5, Atp1a1, Atp1b3, Atp2b4, Atp6v0d2, Atp6v1a, Atp6v1b2, Atp6v1c1, Atp6v1d, Atp6v1g1, Atp6v1h, C3, C7, C8b, Calr, Canx, Capza1, Capza2, Cct2, Cct4, Cct5, Cct6a, Cdh5, Cdh6, Cfb, Clic1, Clic4, Cltc, Col1a1, Col1a2, Col2a1, Col6a1, Col9a1, Colec10, Comp, Copa, Copb2, Copg1, Coro1a,…
GO:0043230	extracellular organelle	1.05645e-06	2.34768e-08	2.81721e-07	[2, 3]	Group12	13.5135	15	[Ace, Alb, Aldoa, Anpep, Anxa1, Anxa2, Clic1, Fn1, Gars, Hnrnpa2b1, Hspa4, Hspa8, Pdcd6ip, Sdcbp, Wdr1]
GO:0032993	protein-DNA complex	0.00240823	0.000111393	0.000445574	[2]	Group13	6.80851	16	[H2afv, H2afy, H3f3b, Hist1h1a, Hist1h1b, Hist1h1c, Hist1h1e, Hist1h2bb, Hist1h3g, Hist1h4m, Hist2h2ab, Hist2h2ac, Hist2h3c1, Hist3h2a, Npm1, Purb]
GO:0044815	DNA packaging complex	7.6332e-05	0.000111393	0.000445574	[2]	Group13	10.3704	14	[H2afv, H2afy, H3f3b, Hist1h1a, Hist1h1b, Hist1h1c, Hist1h1e, Hist1h2bb, Hist1h3g, Hist1h4m, Hist2h2ab, Hist2h2ac, Hist2h3c1, Hist3h2a]
GO:0005577	fibrinogen complex	0.000307183	2.15577e-06	1.94019e-05	[2, 3, 4]	Group14	57.1429	4	[Fga, Fgg, Fn1, Thbs1]
GO:0072562	blood microparticle	0.00883084	2.15577e-06	1.94019e-05	[2, 3, 4]	Group14	42.8571	3	[Anxa5, Fga, Fgg]
GO:0044420	extracellular matrix component	0.00328208	0.000109403	0.000547014	[2, 3, 4]	Group15	14	7	[Col1a1, Col1a2, Col2a1, Fbln1, Lum, Mfap4, Tnc]
GO:0098644	complex of collagen trimers	0.00908638	0.000109403	0.000547014	[2, 3, 4, 5]	Group15	25	4	[Col1a1, Col1a2, Col2a1, Lum]
GO:0098805	whole membrane	6.03195e-11	1.1381e-12	1.82097e-11	[2]	Group16	5.20765	79	[Actb, Actn1, Anxa1, Anxa2, Anxa6, Anxa7, Ap3b1, Asl, Ass1, Atp1a1, Atp1b3, Atp6v0d2, Atp6v1a, Atp6v1c1, Atp6v1g1, Atp6v1h, Cap1, Cfb, Cltc, Copa, Copb2, Copg1, Coro1a, Coro1c, Dag1, Dnm1l, Dnm2, Eef2, Efhd2, Ehd1, Ehd3, Eif5a, Eno1b, Ezr, Galk1, Gnai2, Gpc1, H2-K1, Hsp90ab1, Hspa1a, Hspa8, Igf2r, Inpp5d, Iqgap1, Itgam, Itgb1, Itgb2, M6pr, Msn, Mvp, Myo1b, Myo1c, Myo1d, Pdcd6, Pgk1, Ppp1ccb, Prka…
GO:0098589	membrane region	4.04674e-08	1.1381e-12	1.82097e-11	[2, 3]	Group16	7.42358	34	[Actb, Anxa2, Atp1a1, Atp1b3, Cap1, Coro1c, Dag1, Eef2, Efhd2, Ehd3, Eif5a, Eno1b, Ezr, Gnai2, Gpc1, H2-K1, Hspa1a, Hspa8, Inpp5d, Iqgap1, Itgam, Itgb1, Itgb2, Myo1c, Myo1d, Pgk1, Prkaca, Prkar1a, Ptprc, S100a10, Sdcbp, Tuba1a, Tubb5, Vcl]
GO:0002199	zona pellucida receptor complex	0.000145133	2.65064e-09	3.44583e-08	[2]	Group17	41.6667	5	[Cct2, Cct4, Cct6a, Hspa1l, Tcp1]
GO:0101031	chaperone complex	3.95662e-07	2.65064e-09	3.44583e-08	[2]	Group17	38.0952	8	[Cct2, Cct4, Cct5, Cct6a, Hsp90ab1, Hspa8, Stip1, Tcp1]
GO:0005839	proteasome core complex	6.48029e-06	1.50704e-07	1.65775e-06	[2, 3, 4, 5, 6]	Group18	35	7	[Psma2, Psma4, Psma6, Psma8, Psmb1, Psmb3, Psmb5]
GO:0019773	proteasome core complex, alpha-subunit complex	0.000572644	1.50704e-07	1.65775e-06	[2, 3, 4, 5, 6, 7]	Group18	50	4	[Psma2, Psma4, Psma6, Psma8]
GO:0044456	synapse part	9.75958e-12	1.95892e-13	3.52605e-12	[1, 2]	Group19	5.71199	71	[Actb, Actn1, Actr2, Aldoc, Anxa1, Anxa5, Ap3b1, Arpc2, Atp1a1, Atp2b4, Blvrb, C1qbp, C3, Canx, Cdc42, Cfl1, Cltc, Csnk2b, Cyfip1, Dag1, Dnm1l, Dnm2, Dpysl2, Dynll2, Eif3a, Eno1b, Gapdh, Hnrnpa2b1, Hspa8, Hspb1, Ilk, Itgb1, Itgb3, Lrp1, Nrxn1, Nsf, Pclo, Pdcd6ip, Ppp1ccb, Prkaca, Psmc2, Rab10, Rab11b, Rab14, Rab2a, Rab5c, Rab7, Rbp1, Rhoa, Rpl12, Rpl14, Rpl22, Rpl23, Rpl30, Rpl38, Rpl4, Rpl6, Rpl…
GO:0098984	neuron to neuron synapse	0.00174151	1.95892e-13	3.52605e-12	[2]	Group19	5.36082	26	[Actb, Actr2, Atp1a1, Dnm2, Dynll2, Eif3a, Gapdh, Hspa8, Hspb1, Nsf, Pclo, Pdcd6ip, Rpl12, Rpl14, Rpl23, Rpl30, Rpl38, Rpl4, Rpl6, Rpl7, Rpl8, Rplp0, Rps3, Rtn4, Wdr1, Ywhaz]
GO:0098794	postsynapse	2.06212e-06	1.95892e-13	3.52605e-12	[2, 3]	Group19	5.37634	45	[Actb, Actn1, Actr2, Aldoc, Ap3b1, Arpc2, Atp1a1, C3, Canx, Cdc42, Cfl1, Csnk2b, Cyfip1, Dag1, Dnm1l, Dnm2, Dynll2, Eif3a, Gapdh, Hnrnpa2b1, Hspa8, Hspb1, Itgb1, Nsf, Pclo, Pdcd6ip, Ppp1ccb, Prkaca, Psmc2, Rhoa, Rpl12, Rpl14, Rpl23, Rpl30, Rpl38, Rpl4, Rpl6, Rpl7, Rpl8, Rplp0, Rps3, Rtn4, Slc1a5, Wdr1, Ywhaz]
GO:0099572	postsynaptic specialization	0.00191348	1.95892e-13	3.52605e-12	[2, 3, 4]	Group19	5.28455	26	[Actb, Actr2, Atp1a1, Dnm2, Dynll2, Eif3a, Gapdh, Hspa8, Hspb1, Nsf, Pclo, Pdcd6ip, Rpl12, Rpl14, Rpl23, Rpl30, Rpl38, Rpl4, Rpl6, Rpl7, Rpl8, Rplp0, Rps3, Rtn4, Wdr1, Ywhaz]
GO:0030054	cell junction	3.39084e-09	6.78167e-11	1.01725e-09	[1]	Group20	5.30612	65	[Actb, Actn1, Akr1b3, Anxa5, Anxa6, Arpc2, Atp1a1, B4galt1, C3, C4b, Capza1, Cdc42, Cdh5, Cdh6, Cfl1, Clic4, Coro1a, Cyfip1, Cyfip2, Dag1, Dnm1l, Dnm2, Emb, Ezr, Fam129b, Fap, Fermt3, Fhod1, Gsn, Ilk, Iqgap1, Itgb1, Itgb2, Itgb3, Lcp1, Lims1, Msn, Myh9, Myo1e, Nrxn1, Parvb, Pcdh12, Pclo, Pdcd6ip, Pgm5, Plec, Ptpn6, Ptprc, Ptprk, Rab11b, Rap1b, Rhoa, Rsu1, Rtn4, S100a11, Sdcbp, Slc9b2, Tln1, Uba1,…
GO:0005911	cell-cell junction	3.6242e-08	6.78167e-11	1.01725e-09	[2]	Group20	7.00758	37	[Actn1, Akr1b3, Anxa5, Anxa6, Atp1a1, B4galt1, C3, Capza1, Cdc42, Cdh5, Cdh6, Cfl1, Clic4, Coro1a, Dag1, Fhod1, Ilk, Iqgap1, Itgb1, Lims1, Myh9, Myo1e, Nrxn1, Pcdh12, Pdcd6ip, Pgm5, Ptpn6, Ptprk, Rap1b, Rhoa, Uba1, Vasp, Vcl, Wasf2, Wdr1, Ybx3, Ywhah]
GO:0030055	cell-substrate junction	3.25552e-11	6.78167e-11	1.01725e-09	[2]	Group20	12.8079	26	[Actb, Actn1, Anxa6, Arpc2, Cfl1, Dag1, Ezr, Gsn, Ilk, Iqgap1, Itgb1, Itgb2, Itgb3, Lcp1, Lims1, Msn, Myh9, Parvb, Pgm5, Plec, Ptprc, Rsu1, Sdcbp, Tln1, Vasp, Vcl]
GO:0070161	anchoring junction	1.57961e-09	6.78167e-11	1.01725e-09	[2]	Group20	8.86427	32	[Actb, Actn1, Anxa6, Arpc2, B4galt1, Cdh5, Cdh6, Cfl1, Dag1, Ezr, Fam129b, Gsn, Ilk, Iqgap1, Itgb1, Itgb2, Itgb3, Lcp1, Lims1, Msn, Myh9, Myo1e, Parvb, Pgm5, Plec, Ptprc, Rsu1, Sdcbp, Tln1, Uba1, Vasp, Vcl]
GO:0005576	extracellular region	3.09572e-18	5.15953e-20	1.03191e-18	[1]	Group21	4.79592	141	[A2m, Ace, Actr2, Adamts13, Afm, Akr1b3, Alb, Aldoa, Amy1, Angptl3, Anpep, Anxa1, Anxa11, Anxa2, Anxa4, Anxa5, Anxa6, Anxa7, Apoa1, Apom, Arhgdia, B4galt1, C1qbp, C3, C4b, C8b, Calr, Cap1, Capg, Car2, Cfb, Cfl1, Clec11a, Clic1, Col1a1, Col1a2, Col2a1, Col6a1, Col9a1, Colec10, Comp, Copa, Cpn1, Cspg4, Cstb, Ctsk, Cyfip1, Dag1, Dynll2, Edil3, Ehd3, F13a1, F13b, F5, F9, Fap, Fbln1, Fga, Fgg, Fn1, Ga…
GO:0044421	extracellular region part	1.03536e-22	5.15953e-20	1.03191e-18	[1, 2]	Group21	5.59796	132	[A2m, Ace, Actr2, Adamts13, Afm, Akr1b3, Alb, Aldoa, Amy1, Angptl3, Anpep, Anxa1, Anxa11, Anxa2, Anxa4, Anxa5, Anxa6, Anxa7, Apoa1, Apom, Arhgdia, B4galt1, C1qbp, C3, C4b, C8b, Calr, Cap1, Capg, Car2, Cfb, Cfl1, Clec11a, Clic1, Col1a1, Col1a2, Col2a1, Col6a1, Col9a1, Colec10, Comp, Copa, Cpn1, Cspg4, Cstb, Ctsk, Cyfip1, Dag1, Dynll2, Ehd3, F13a1, F5, F9, Fap, Fbln1, Fga, Fgg, Fn1, Gars, Gdi1, Ggh…
GO:0005615	extracellular space	3.42427e-16	5.15953e-20	1.03191e-18	[2, 3]	Group21	5.22069	110	[A2m, Ace, Actr2, Adamts13, Afm, Akr1b3, Alb, Aldoa, Amy1, Angptl3, Anpep, Anxa1, Anxa2, Anxa5, Apoa1, Apom, Arhgdia, B4galt1, C1qbp, C3, C4b, C8b, Calr, Cap1, Capg, Car2, Cfb, Cfl1, Clec11a, Clic1, Col1a1, Col1a2, Col2a1, Col6a1, Col9a1, Colec10, Comp, Copa, Cpn1, Cstb, Ctsk, Dag1, Dynll2, F5, F9, Fap, Fbln1, Fga, Fgg, Fn1, Gars, Gdi1, Ggh, Gpc1, Gpc6, Gpi1, Gsn, H2-K1, Hba-a1, Hbb-bs, Hexb, Hmg…
GO:0031012	extracellular matrix	1.55438e-24	5.15953e-20	1.03191e-18	[2, 3]	Group21	11.4662	61	[A2m, Alb, Anxa1, Anxa11, Anxa2, Anxa4, Anxa5, Anxa6, Anxa7, Calr, Col1a1, Col1a2, Col2a1, Col6a1, Col9a1, Comp, Cspg4, Cstb, Dag1, F13a1, Fbln1, Fga, Fgg, Fn1, Gpc1, Gpc6, Gsto1, Hsd17b12, Hsp90aa1, Itgb1, Itih1, Itih2, Itih4, Lgals1, Lgals3, Lox, Lum, Mfap4, Mfge8, Mmp2, Mmp9, Nid1, Ogn, Pkm, Plg, Postn, Prss1, Pzp, Rpl3, Rpsa, S100a10, S100a11, S100a6, Serpinc1, Serpinf1, Tcp1, Tgfbi, Tgm2, Th…
GO:0045202	synapse	1.75103e-30	1.31774e-43	2.89902e-42	[1]	Group22	7.51634	115	[Actb, Actn1, Actr2, Akr1a1, Aldoc, Anxa1, Anxa5, Ap3b1, Arhgdia, Arpc2, Atp1a1, Atp2b4, Blvrb, C1qbp, C3, C4b, Canx, Cdc42, Cfl1, Cltc, Coro1a, Csnk2b, Cyfip1, Cyfip2, Dag1, Dnm1l, Dnm2, Dpysl2, Dynll2, Eef1d, Eef2, Eif3a, Eif3b, Eif5a, Emb, Eno1b, Fga, Fgg, Gapdh, Gdi1, Gdi2, Gpc1, Gpc6, Hnrnpa2b1, Hspa8, Hspb1, Ilk, Itgb1, Itgb3, Lrp1, Myh9, Nrxn1, Nsf, Pabpc1, Pclo, Pdcd6ip, Plg, Postn, Ppp1c…
GO:0044456	synapse part	9.75958e-12	1.31774e-43	2.89902e-42	[1, 2]	Group22	5.71199	71	[Actb, Actn1, Actr2, Aldoc, Anxa1, Anxa5, Ap3b1, Arpc2, Atp1a1, Atp2b4, Blvrb, C1qbp, C3, Canx, Cdc42, Cfl1, Cltc, Csnk2b, Cyfip1, Dag1, Dnm1l, Dnm2, Dpysl2, Dynll2, Eif3a, Eno1b, Gapdh, Hnrnpa2b1, Hspa8, Hspb1, Ilk, Itgb1, Itgb3, Lrp1, Nrxn1, Nsf, Pclo, Pdcd6ip, Ppp1ccb, Prkaca, Psmc2, Rab10, Rab11b, Rab14, Rab2a, Rab5c, Rab7, Rbp1, Rhoa, Rpl12, Rpl14, Rpl22, Rpl23, Rpl30, Rpl38, Rpl4, Rpl6, Rpl…
GO:0042995	cell projection	1.32709e-19	1.31774e-43	2.89902e-42	[2, 3]	Group22	5.09434	135	[Ace, Acta1, Actb, Actn1, Actr2, Ahcy, Akr1b3, Aldoa, Aldoc, Angptl3, Anpep, Anxa1, Anxa2, Anxa5, Ap3b1, Arpc2, Arpc4, Arpc5, Asl, Ass1, Atp2b4, Atp6v1a, Atp6v1b2, Atp6v1d, B4galt1, Blvrb, C3, C4b, Canx, Capg, Car2, Cbr1, Cct4, Cdc42, Cfl1, Ckb, Clic4, Coro1a, Coro1c, Crocc, Csnk2b, Cspg4, Cyfip1, Cyfip2, Dag1, Dcxr, Ddx39b, Dnm2, Dpysl2, Dync1h1, Eef1a1, Ehd1, Ehd3, Eif5a, Emb, Eno1b, Ezr, Fap, …
GO:0097458	neuron part	9.91133e-18	1.31774e-43	2.89902e-42	[2, 3]	Group22	5.27978	117	[Actb, Actn1, Actr2, Ahcy, Aldoc, Anxa5, Ap3b1, Arpc2, Arpc5, Asl, Ass1, Atp1a1, Atp2b4, Blvrb, C1qbp, C3, C4b, Canx, Car2, Ccr1, Cdc42, Cfl1, Ckb, Ckmt1, Cltc, Coro1a, Crocc, Cyfip1, Cyfip2, Dag1, Dnm1l, Dnm2, Dpysl2, Dync1h1, Dynll2, Eif3a, Eif5a, Emb, Eno1b, Gapdh, Gars, Gdi1, Gnai2, Gnb1, Gpc1, Gpi1, Gsto1, Hmgb1, Hnrnpa2b1, Hnrnpu, Hsp90aa1, Hsp90ab1, Hspa8, Hspb1, Ilk, Iqgap1, Itgb1, Lrp1, …
GO:0098794	postsynapse	2.06212e-06	1.31774e-43	2.89902e-42	[2, 3]	Group22	5.37634	45	[Actb, Actn1, Actr2, Aldoc, Ap3b1, Arpc2, Atp1a1, C3, Canx, Cdc42, Cfl1, Csnk2b, Cyfip1, Dag1, Dnm1l, Dnm2, Dynll2, Eif3a, Gapdh, Hnrnpa2b1, Hspa8, Hspb1, Itgb1, Nsf, Pclo, Pdcd6ip, Ppp1ccb, Prkaca, Psmc2, Rhoa, Rpl12, Rpl14, Rpl23, Rpl30, Rpl38, Rpl4, Rpl6, Rpl7, Rpl8, Rplp0, Rps3, Rtn4, Slc1a5, Wdr1, Ywhaz]
GO:0044463	cell projection part	2.96339e-10	1.31774e-43	2.89902e-42	[2, 3, 4]	Group22	4.77235	87	[Ace, Actb, Actn1, Akr1b3, Aldoa, Anpep, Anxa5, Ap3b1, Arpc2, Arpc5, Atp2b4, B4galt1, Blvrb, C3, C4b, Canx, Cdc42, Cfl1, Ckb, Coro1a, Coro1c, Crocc, Cspg4, Cyfip1, Dag1, Ddx39b, Dnm2, Dpysl2, Eef1a1, Ehd1, Ehd3, Eif5a, Eno1b, Ezr, Fap, Gnai2, Gnb1, Gpi1, Hnrnpa2b1, Hnrnpu, Hsp90aa1, Hsp90ab1, Hspa8, Hspb1, Ilk, Iqgap1, Itgb1, Itgb3, Lcp1, Lrp1, Msn, Myh14, Myo1c, Myo1d, Nrxn1, Nsf, Pabpc1, Pafah1…
GO:0098793	presynapse	0.000668713	1.31774e-43	2.89902e-42	[2, 3, 4]	Group22	4.98489	33	[Actb, Anxa5, Arpc2, Atp2b4, Blvrb, C1qbp, C3, Canx, Cltc, Cyfip1, Dnm1l, Dnm2, Dpysl2, Hspa8, Ilk, Nrxn1, Pclo, Ppp1ccb, Rab10, Rab11b, Rab14, Rab2a, Rab5c, Rab7, Rbp1, Rpl22, Sept7, Sh3glb1, Slc1a5, Slc9b2, Tmed9, Ywhag, Ywhah]
