## Supplemental table S5 for "Sensory neurons sprouting is dependent on osteoclast-derived extracellular vesicles involving the activation of epidermal growth factor receptors"

### Sheet: ClueGO Results
GOID	GOTerm	Term PValue	Term PValue Corrected with Bonferroni step down	Group PValue	Group PValue Corrected with Bonferroni step down	GOLevels	GOGroups	% Associated Genes	Nr. Genes	Associated Genes Found
GO:0001906	cell killing	0.000446249	0.00624749	0.000446249	0.000446249	[1]	Group00	6.66667	13	[Coro1a, Gapdh, H2-K1, Hsp90ab1, Hspa8, Itgam, Pnp, Prdx1, Psma4, Ptpn6, Ptprc, Rpl3, Rpl30]
GO:0051641	cellular localization	1.37088e-14	5.62062e-13	1.37088e-14	1.64506e-13	[2]	Group01	4.43105	125	[Actb, Actr2, Alb, Anp32b, Anxa2, Ap3b1, Arf3, Arpc2, Atp1b3, Atp6v1d, Calr, Canx, Cct2, Cct4, Cct5, Cct6a, Cdc42, Cfb, Cfl1, Cltc, Col1a1, Copa, Copb2, Copg1, Coro1a, Coro1c, Cotl1, Crocc, Csnk2a1, Cyfip1, Dag1, Ddx39b, Dnm1l, Dnm2, Dpysl2, Dync1h1, Ehd1, Ehd3, Eif5a, Ezr, Fhod1, Gdi1, Gpc6, Gsn, Gsto1, H2afy, Hist1h1b, Hnrnpa1, Hnrnpa2b1, Hnrnpu, Hsp90aa1, Hsp90ab1, Hsp90b1, Hspa1l, Hspa4, Hspa…
GO:0065008	regulation of biological quality	1.68952e-28	7.77181e-27	1.68952e-28	2.70324e-27	[2]	Group02	4.66853	200	[Ace, Aco1, Acp5, Actr1a, Actr2, Adamts13, Afm, Akr1b3, Alb, Aldh9a1, Aldoa, Angptl3, Anpep, Anxa1, Anxa2, Anxa5, Anxa6, Anxa7, Ap3b1, Apoa1, Aprt, Arap1, Arhgdia, Arpc2, Arpc4, Arpc5, Ass1, Atp1a1, Atp1b3, Atp2b4, Atp6v0d2, Atp6v1a, Atp6v1g1, C3, C7, Calr, Capg, Capza1, Capza2, Car2, Ccr1, Cct2, Cct4, Cct5, Cct6a, Cdc42, Cfb, Cfl1, Ckb, Clic1, Clic4, Col1a2, Col2a1, Col9a1, Comp, Copa, Coro1a, C…
GO:1990748	cellular detoxification	0.000111878	0.0020138	0.000111878	0.000335633	[2, 5]	Group03	8.8	11	[Akr1a1, Apom, Esd, Gsto1, Hba-a1, Hbb-bs, Hbb-y, Prdx1, Prdx2, Prdx6, Sod1]
GO:0040013	negative regulation of locomotion	2.59784e-05	0.000545547	2.59784e-05	0.000103914	[2, 3, 4]	Group04	6.0274	22	[Actr1a, Arhgdia, Calr, Cfl1, Clic4, Coro1c, Csnk2b, Dag1, Dynll2, Fbln1, Gdi1, Ilk, Lrp1, Osbpl8, Pdcd6ip, Ptprk, Rhoa, Sept7, Serpinf1, Thbs1, Vapb, Wdr1]
GO:0042330	taxis	0.000123268	0.00209555	0.000123268	0.000246535	[2, 3]	Group05	4.68986	31	[Anxa1, Apoa1, B4gat1, C1qbp, Calr, Ccr1, Colec10, Coro1a, Cyfip1, Cyfip2, Dag1, Dpysl2, Emb, Ext1, Fn1, Hmgb1, Hspb1, Itgam, Itgb2, Itgb3, Lgals3, Lox, Lrp1, Neo1, Rac2, Rhoa, Rpl24, S100a11, Thbs1, Thbs4, Vasp]
GO:0043902	positive regulation of multi-organism process	2.59753e-05	0.000571457	2.59753e-05	0.000129877	[2, 3, 4]	Group06	7.8534	15	[Anxa2, C1qbp, Cfl1, Gapdh, Hspa8, Lgals1, P4hb, Pabpc1, Pde5a, Ppia, Ppid, Ppie, Rab7, Vapb, Vps4b]
GO:0051235	maintenance of location	2.40028e-06	5.76067e-05	2.40028e-06	1.6802e-05	[2, 3]	Group07	6.42674	25	[Alb, Angptl3, Anxa5, Anxa6, Apoa1, C3, Coro1a, Dag1, Ehd1, Gsn, Gsto1, Hexb, Hnrnpu, Hspa5, Itgb3, Lpl, Osbpl8, Pafah1b1, Ptpn6, Ptprc, Rasa3, Rpl3, Tln1, Txn1, Ywhab]
GO:0008283	cell population proliferation	2.04162e-08	6.12486e-07	2.04162e-08	2.04162e-07	[1]	Group08	4.00174	92	[Ace, Actr1a, Adk, Akr1b3, Anp32b, Anxa1, Anxa2, Anxa7, Apoa1, B4galt1, Calr, Cdc42, Cdh5, Cfb, Clec11a, Clic1, Col9a1, Comp, Coro1a, Csnk2a1, Cspg4, Cyfip1, Ddx39b, Eef2, Eif5a, Fam129b, Fap, Fbln1, Fn1, Gnai2, Gnb1, H3f3b, Hmgb1, Hnrnpu, Hspa1a, Idh1, Ilk, Inpp5d, Itgam, Itgb1, Itgb2, Itgb3, Lgals3, Lims1, Lmna, Lrp1, Mmp2, Mmp9, Msn, Mvp, Naca, Npm1, Pafah1b1, Pdcd6, Pdcd6ip, Pde5a, Pdxk, Pnp,…
GO:0008284	positive regulation of cell population proliferation	5.80776e-05	0.00110347	2.04162e-08	2.04162e-07	[2, 3, 4, 5]	Group08	4.08163	48	[Adk, Akr1b3, Anp32b, Anxa1, Anxa2, B4galt1, Calr, Cdc42, Clec11a, Comp, Coro1a, Csnk2a1, Ddx39b, Eif5a, Fbln1, Fn1, Gnai2, Hmgb1, Hnrnpu, Idh1, Ilk, Itgb1, Itgb3, Lgals3, Mmp2, Mmp9, Naca, Npm1, Pdcd6, Pnp, Postn, Ppp1ccb, Prkaca, Ptpn6, Ptprc, Rac2, Rpl23, Rpl3, Rps3, Rps3a1, Rsu1, Rtn4, Sdcbp, Tcp1, Tgm2, Thbs1, Thbs4, Tnc]
GO:0007049	cell cycle	4.83571e-07	1.354e-05	4.83571e-07	3.86857e-06	[2]	Group09	4.00211	76	[Actb, Actr1a, Actr2, Anp32b, Anxa1, Anxa11, Atp2b4, C3, Calr, Cdc42, Cfl1, Clgn, Clic1, Cltc, Crocc, Csnk2a1, Csnk2a2, Ddx39b, Dync1h1, Ezr, Fap, Gnai2, H2afy, Hmgb1, Hnrnpu, Hsp90ab1, Hspa1a, Hspa1l, Hspa8, Idh1, Ilk, Iqgap1, Itgb1, Kpnb1, Mybbp1a, Myh9, Npm1, Pafah1b1, Pdcd6ip, Phgdh, Ppp1ccb, Prkaca, Prkar1a, Ptpn6, Ptprc, Ptprk, Rack1, Ran, Rcc2, Rhoa, Rpl17, Rpl23, Rpl24, Rps3, Rps6, Rrm1, …
GO:0022402	cell cycle process	2.08779e-06	5.21947e-05	4.83571e-07	3.86857e-06	[2, 3]	Group09	4.37247	54	[Actr2, Anp32b, Anxa1, Anxa11, Atp2b4, C3, Calr, Cdc42, Cfl1, Cltc, Crocc, Csnk2a1, Csnk2a2, Dync1h1, Ezr, Fap, H2afy, Hnrnpu, Hsp90ab1, Hspa1a, Hspa1l, Ilk, Itgb1, Kpnb1, Mybbp1a, Myh9, Npm1, Pafah1b1, Pdcd6ip, Phgdh, Prkaca, Prkar1a, Ptpn6, Ptprc, Ran, Rcc2, Rhoa, Rpl17, Rpl23, Rpl24, Rps3, Rps6, Sept2, Sept7, Sh3glb1, Tcp1, Thbs1, Tubb1, Tubb5, Vcp, Vps4b, Wdr1, Ywhah, Zfyve26]
GO:0044087	regulation of cellular component biogenesis	1.33997e-12	4.95788e-11	1.33997e-12	1.47396e-11	[2, 3]	Group10	6.03363	61	[Ace, Actr2, Alb, Apoa1, Arap1, Arpc2, Arpc4, Arpc5, Capg, Capza1, Capza2, Cdc42, Cfl1, Coro1a, Coro1c, Crocc, Cyfip1, Dag1, Dnm1l, Dnm2, Dync1h1, Ezr, Fhod1, Gsn, H3f3b, Hnrnpu, Hsp90aa1, Hspa1a, Idh1, Iqgap1, Lcp1, Lims1, Lrp1, Msn, Myo1c, Ncl, Npm1, Nrxn1, Pdcd6ip, Plek, Prkaca, Psmc2, Psmc3, Psmc6, Rab7, Rac2, Rack1, Rap1b, Rcc2, Rhoa, Rps3, S100a10, Sdcbp, Sept7, Sh3glb1, Tubb4a, Vasp, Vcp, …
GO:0044089	positive regulation of cellular component biogenesis	1.33922e-12	5.08902e-11	1.33997e-12	1.47396e-11	[2, 3, 4]	Group10	7.59931	44	[Actr2, Apoa1, Arap1, Arpc2, Arpc4, Arpc5, Cdc42, Cfl1, Coro1a, Crocc, Cyfip1, Dag1, Dnm2, Dync1h1, Fhod1, Gsn, Hsp90aa1, Hspa1a, Idh1, Iqgap1, Lcp1, Lims1, Msn, Myo1c, Nrxn1, Pdcd6ip, Plek, Psmc2, Psmc3, Psmc6, Rab7, Rac2, Rack1, Rhoa, Rps3, S100a10, Sdcbp, Sept7, Sh3glb1, Vasp, Vcp, Vps4b, Wasf2, Wdr1]
GO:0071840	cellular component organization or biogenesis	1.65673e-36	7.95229e-35	1.65673e-36	2.81644e-35	[1]	Group11	4.20357	280	[Ace, Acta1, Actb, Actn1, Actr2, Alb, Aldoa, Aldob, Aldoc, Anp32b, Anxa1, Anxa2, Anxa5, Anxa6, Anxa7, Ap3b1, Apoa1, Apom, Arap1, Arhgdia, Arpc2, Arpc4, Arpc5, Atp6v1d, B4galt1, B4gat1, C1qbp, C3, Calr, Cap1, Capg, Capza1, Capza2, Cct2, Cct4, Cct5, Cct6a, Cdc42, Cdh5, Cdh6, Cfb, Cfl1, Clgn, Clic4, Cltc, Col1a1, Col1a2, Col2a1, Col6a1, Col9a1, Comp, Coro1a, Coro1c, Cotl1, Crocc, Csnk2a1, Cspg4, Csr…
GO:0016043	cellular component organization	1.32889e-32	6.24578e-31	1.65673e-36	2.81644e-35	[2]	Group11	4.12879	268	[Ace, Acta1, Actb, Actn1, Actr2, Alb, Aldoa, Aldob, Aldoc, Anp32b, Anxa1, Anxa2, Anxa5, Anxa6, Anxa7, Ap3b1, Apoa1, Apom, Arap1, Arhgdia, Arpc2, Arpc4, Arpc5, Atp6v1d, B4galt1, B4gat1, C1qbp, C3, Calr, Cap1, Capg, Capza1, Capza2, Cct2, Cct4, Cct5, Cct6a, Cdc42, Cdh5, Cdh6, Cfb, Cfl1, Clgn, Clic4, Cltc, Col1a1, Col1a2, Col2a1, Col6a1, Col9a1, Comp, Coro1a, Coro1c, Cotl1, Crocc, Csnk2a1, Cspg4, Csr…
GO:0044085	cellular component biogenesis	1.90175e-39	9.31858e-38	1.65673e-36	2.81644e-35	[2]	Group11	5.78387	190	[Ace, Acta1, Actn1, Actr2, Alb, Aldoa, Aldob, Aldoc, Anp32b, Anxa2, Anxa5, Anxa6, Apoa1, Apom, Arap1, Arpc2, Arpc4, Arpc5, Atp6v1d, B4galt1, C1qbp, C3, Calr, Capg, Capza1, Capza2, Cct2, Cdc42, Cdh5, Cdh6, Cfl1, Clgn, Cltc, Col1a1, Col1a2, Col6a1, Coro1a, Coro1c, Cotl1, Crocc, Cyfip1, Cyfip2, Dag1, Dcxr, Ddx39b, Dnm1l, Dnm2, Dync1h1, Eef1a1, Ehd1, Ehd3, Eif3a, Eif3b, Eif3c, Eif3e, Eif3f, Ezr, Ferm…
GO:1900046	regulation of hemostasis	7.31231e-08	2.12057e-06	7.31231e-08	6.58108e-07	[2, 3, 4, 5]	Group12	14.7727	13	[Anxa2, Anxa5, Comp, Fga, Fgg, Kng1, Plek, Plg, Prdx2, Pros1, Rpl3, Serpinc1, Thbs1]
GO:1900047	negative regulation of hemostasis	5.42316e-07	1.46425e-05	7.31231e-08	6.58108e-07	[2, 3, 4, 5, 6]	Group12	17.2414	10	[Anxa2, Anxa5, Comp, Fga, Fgg, Kng1, Plg, Pros1, Rpl3, Thbs1]
GO:1900048	positive regulation of hemostasis	0.000407703	0.00611555	7.31231e-08	6.58108e-07	[2, 3, 4, 5, 6]	Group12	17.2414	5	[Plek, Plg, Prdx2, Rpl3, Thbs1]
GO:0022610	biological adhesion	1.80622e-19	8.12799e-18	1.80622e-19	2.70933e-18	[1]	Group13	6.2201	91	[Actn1, Adk, Angptl3, Anxa1, Ap3b1, Apoa1, Arpc2, Ass1, B4galt1, C1qbp, Calr, Cdc42, Cdh5, Cdh6, Cfl1, Col1a1, Col2a1, Col6a1, Colec10, Comp, Coro1a, Coro1c, Cyfip2, Dag1, Dnm2, Edil3, Emb, Ezr, Fap, Fbln1, Fermt3, Fga, Fgg, Fn1, Gsn, Hsd17b12, Hsp90aa1, Hsp90ab1, Hspa4, Idh1, Igfals, Ilk, Iqgap1, Itgam, Itgb1, Itgb2, Itgb3, Lgals1, Lgals3, Lims1, Lrp1, Mfap4, Mfge8, Mmp2, Msn, Myh9, Neo1, Nid1, …
GO:0030155	regulation of cell adhesion	2.70528e-15	1.16327e-13	1.80622e-19	2.70933e-18	[2, 3]	Group13	7.40741	56	[Adk, Anxa1, Ap3b1, Apoa1, Arpc2, Ass1, C1qbp, Calr, Cdc42, Cfl1, Col1a1, Col2a1, Coro1a, Coro1c, Dag1, Dnm2, Edil3, Fbln1, Fermt3, Fga, Fgg, Fn1, Gsn, Hsd17b12, Hsp90aa1, Hspa4, Ilk, Iqgap1, Itgb1, Itgb3, Lgals1, Lgals3, Lims1, Lrp1, Mmp2, Nid1, Pdcd6ip, Pde5a, Plg, Pnp, Postn, Prdx2, Prkar1a, Ptpn6, Ptprc, Rac2, Rcc2, Rhoa, Rps3, Rsu1, S100a10, Tgm2, Thbs1, Tnc, Vnn1, Wdr1]
GO:0045785	positive regulation of cell adhesion	2.24542e-12	8.08351e-11	1.80622e-19	2.70933e-18	[2, 3, 4]	Group13	8.42572	38	[Adk, Anxa1, Ap3b1, Apoa1, Arpc2, C1qbp, Calr, Cdc42, Cfl1, Col2a1, Coro1a, Dag1, Dnm2, Edil3, Fbln1, Fga, Fgg, Fn1, Hsd17b12, Hsp90aa1, Hspa4, Ilk, Iqgap1, Itgb1, Itgb3, Lgals1, Lims1, Nid1, Pnp, Ptpn6, Ptprc, Rhoa, Rps3, Rsu1, S100a10, Tgm2, Thbs1, Vnn1]
GO:0040007	growth	1.96872e-05	0.000452805	1.96872e-05	0.000118123	[1]	Group14	4.15628	50	[Anxa1, Anxa2, Anxa6, C3, Cfl1, Clic4, Col6a1, Col9a1, Comp, Csnk2a1, Cyfip1, Cyfip2, Dag1, Ddx39b, Dnm2, Dpysl2, Ezr, Fn1, Gdi1, Gsn, H3f3b, Hsp90aa1, Hsp90ab1, Hspa1a, Ilk, Iqgap1, Itgb1, Lrp1, Naca, Npm1, Pafah1b1, Pkm, Plg, Postn, Prkar1a, Rack1, Rbp4, Rhoa, Rpl3, Rpl4, Rtn4, Sdcbp, Sept7, Sh3glb1, Sod1, Stip1, Thbs1, Tnc, Vcl, Ybx3]
GO:0016049	cell growth	3.22487e-05	0.000644974	1.96872e-05	0.000118123	[2]	Group14	5.25328	28	[Cfl1, Csnk2a1, Cyfip1, Cyfip2, Ddx39b, Dnm2, Dpysl2, Fn1, Gdi1, Hsp90aa1, Hsp90ab1, Hspa1a, Ilk, Iqgap1, Itgb1, Lrp1, Npm1, Pafah1b1, Postn, Rack1, Rhoa, Rpl3, Rpl4, Rtn4, Sdcbp, Sept7, Sh3glb1, Vcl]
GO:0048589	developmental growth	1.4154e-06	3.68004e-05	1.96872e-05	0.000118123	[2]	Group14	4.94822	43	[Anxa1, Anxa2, Anxa6, C3, Cfl1, Clic4, Col6a1, Col9a1, Comp, Cyfip1, Cyfip2, Dag1, Ddx39b, Dnm2, Dpysl2, Ezr, Fn1, Gdi1, Gsn, H3f3b, Hsp90aa1, Hsp90ab1, Ilk, Iqgap1, Itgb1, Lrp1, Naca, Pafah1b1, Pkm, Plg, Postn, Prkar1a, Rbp4, Rpl4, Rtn4, Sept7, Sh3glb1, Sod1, Stip1, Thbs1, Tnc, Vcl, Ybx3]
GO:0045927	positive regulation of growth	0.00019301	0.00308817	1.96872e-05	0.000118123	[2, 3, 4]	Group14	5.68862	19	[C3, Cfl1, Csnk2a1, Cyfip1, Ddx39b, Ezr, Fn1, Gdi1, Ilk, Lrp1, Naca, Pafah1b1, Rhoa, Rpl3, Rpl4, Sdcbp, Sh3glb1, Stip1, Ybx3]
GO:0009653	anatomical structure morphogenesis	1.83809e-16	8.08761e-15	1.91288e-16	2.67803e-15	[2, 3]	Group15	4.5133	134	[Ace, Acp5, Acta1, Actb, Actn1, Actr1a, Actr2, Aldoa, Angptl3, Anpep, Anxa1, Anxa2, Anxa6, Anxa7, Apoa1, Arap1, Arhgdia, Arpc2, B4galt1, B4gat1, C1qbp, C3, Calr, Cap1, Car2, Cdc42, Cdh5, Cdh6, Cfb, Cfl1, Clic4, Col1a1, Col1a2, Col2a1, Col6a1, Col9a1, Comp, Coro1a, Coro1c, Cotl1, Csnk2b, Cspg4, Cyfip1, Cyfip2, Dag1, Dnm1l, Dnm2, Dpysl2, Dynll2, Ehd1, Ehd3, Emb, Ext1, Ezr, Fap, Fbln1, Fermt3, Fn1, …
GO:0050793	regulation of developmental process	5.45261e-13	2.12652e-11	1.91288e-16	2.67803e-15	[2, 3]	Group15	4.20168	125	[Ace, Actr2, Aldoa, Angptl3, Anp32b, Anxa1, Anxa2, Anxa7, Ap3b1, Apoa1, Arap1, Arhgdia, Arpc2, C1qbp, C3, Calr, Car2, Ccr1, Cdc42, Cdh5, Cfl1, Clic1, Col1a1, Comp, Coro1a, Coro1c, Cotl1, Cspg4, Ctsk, Cyfip1, Dag1, Ddx39b, Dnm1l, Dnm2, Dpysl2, Dynll2, Eef1a1, Ehd1, Ehd3, Eif5a, Ezr, Fbln1, Fn1, Gdi1, Gpc1, H2-K1, H2afy, Hexb, Hist1h4m, Hmgb1, Hnrnpu, Hsp90aa1, Hsp90ab1, Hspa5, Hspb1, Idh1, Ilk, In…
GO:0048646	anatomical structure formation involved in morphogenesis	1.99297e-10	6.37749e-09	1.91288e-16	2.67803e-15	[2, 3, 4]	Group15	5.09893	67	[Ace, Acta1, Actn1, Actr1a, Angptl3, Anpep, Anxa1, Anxa2, B4galt1, C3, Cdc42, Cdh5, Cfb, Cfl1, Clic4, Col1a1, Col2a1, Col6a1, Cotl1, Cspg4, Dag1, Ehd1, Ehd3, Fap, Fn1, Gpc1, Gpi1, Hmgb1, Hspb1, Idh1, Ilk, Itgb1, Itgb2, Itgb3, Lgals3, Mfge8, Mmp2, Mmp9, Myh9, Ncl, Neo1, Nrxn1, Pafah1b1, Pdcd6, Pdia3, Pgk1, Pgm5, Pkm, Plg, Prkaca, Prkar1a, Ptpn6, Rbp4, Rhoa, Rps7, Rtn4, Serpinf1, Stip1, Tcirg1, Tcp…
GO:0051094	positive regulation of developmental process	1.41781e-10	4.67878e-09	1.91288e-16	2.67803e-15	[2, 3, 4]	Group15	4.71976	80	[Ace, Actr2, Angptl3, Anxa1, Anxa2, Ap3b1, Apoa1, Arpc2, C1qbp, C3, Calr, Car2, Ccr1, Cdc42, Cdh5, Cfl1, Clic1, Col1a1, Coro1c, Cotl1, Cyfip1, Dag1, Ddx39b, Dnm1l, Dnm2, Eef1a1, Ehd1, Ehd3, Eif5a, Ezr, Fn1, Gdi1, Gpc1, H2afy, Hmgb1, Hnrnpu, Hsp90aa1, Hsp90ab1, Hspa5, Hspb1, Ilk, Inpp5d, Iqgap1, Itgam, Itgb1, Itgb2, Itgb3, Lgals3, Lims1, Lmna, Lpl, Lrp1, Man2a1, Mmp9, Naca, Nrxn1, Pafah1b1, Pdcd6,…
GO:0040011	locomotion	6.59085e-14	2.63634e-12	1.12005e-15	1.45606e-14	[1]	Group16	4.91388	97	[Ace, Actb, Actr1a, Aldoa, Angptl3, Anxa1, Anxa5, Anxa6, Apoa1, Arhgdia, Arpc2, Arpc5, Atp2b4, B4galt1, B4gat1, C1qbp, Calr, Cap1, Ccr1, Cdc42, Cfl1, Clic4, Col1a1, Colec10, Coro1a, Coro1c, Csnk2b, Cspg4, Cyfip1, Cyfip2, Dag1, Dpysl2, Dynll2, Elmo1, Emb, Ext1, Fap, Fbln1, Fermt3, Fga, Fn1, Gdi1, Gnai2, Gpc6, Gpi1, Hexb, Hmgb1, Hsp90aa1, Hspa5, Hspb1, Ilk, Iqgap1, Itgam, Itgb1, Itgb2, Itgb3, Lcp1,…
GO:0006928	movement of cell or subcellular component	3.53392e-15	1.48424e-13	1.12005e-15	1.45606e-14	[2]	Group16	4.89031	107	[Ace, Actb, Actn1, Actr1a, Actr2, Aldoa, Angptl3, Anxa1, Anxa5, Anxa6, Ap3b1, Apoa1, Arap1, Arhgdia, Arpc2, Arpc5, Atp1a1, Atp2b4, B4galt1, B4gat1, C1qbp, Calr, Cap1, Ccr1, Cdc42, Cfl1, Clic4, Col1a1, Copg1, Coro1a, Coro1c, Csnk2b, Cspg4, Cyfip1, Cyfip2, Dag1, Dpysl2, Dync1h1, Dynll2, Elmo1, Emb, Ext1, Fap, Fbln1, Fermt3, Fga, Fn1, Gdi1, Gnai2, Gpc6, Gpi1, Hexb, Hmgb1, Hnrnpu, Hsp90aa1, Hspa5, Hs…
GO:0040012	regulation of locomotion	6.05993e-11	2.06038e-09	1.12005e-15	1.45606e-14	[2, 3]	Group16	5.46255	62	[Ace, Actr1a, Aldoa, Angptl3, Anxa1, Anxa5, Arhgdia, Arpc2, C1qbp, Calr, Ccr1, Cfl1, Clic4, Col1a1, Coro1a, Coro1c, Csnk2b, Dag1, Dynll2, Fbln1, Fermt3, Fga, Fn1, Gdi1, Gnai2, Gpi1, Hmgb1, Hspa5, Hspb1, Ilk, Iqgap1, Itgb1, Itgb3, Lgals3, Lmna, Lrp1, Mmp2, Mmp9, Msn, Myo1c, Neo1, Osbpl8, Pdcd6, Pdcd6ip, Postn, Ptprc, Ptprk, Rac2, Rack1, Rcc2, Rhoa, Rtn4, S100a11, Sdcbp, Sept7, Serpinf1, Thbs1, Thb…
GO:0048870	cell motility	7.35933e-12	2.57577e-10	1.12005e-15	1.45606e-14	[2, 3]	Group16	4.84607	85	[Ace, Actb, Actr1a, Aldoa, Angptl3, Anxa1, Anxa5, Anxa6, Apoa1, Arhgdia, Arpc2, Arpc5, Atp2b4, B4galt1, C1qbp, Calr, Cap1, Ccr1, Cdc42, Cfl1, Clic4, Col1a1, Coro1a, Coro1c, Csnk2b, Cspg4, Dag1, Dynll2, Elmo1, Fap, Fbln1, Fermt3, Fga, Fn1, Gdi1, Gnai2, Gpc6, Gpi1, Hexb, Hmgb1, Hsp90aa1, Hspa5, Hspb1, Ilk, Iqgap1, Itgam, Itgb1, Itgb2, Itgb3, Lcp1, Lgals3, Lmna, Lox, Lrp1, Mmp2, Mmp9, Msn, Myh9, Myo…
GO:0040017	positive regulation of locomotion	5.54905e-09	1.7202e-07	1.12005e-15	1.45606e-14	[2, 3, 4]	Group16	6.1194	41	[Aldoa, Angptl3, Anxa1, Arpc2, C1qbp, Calr, Ccr1, Cfl1, Col1a1, Coro1a, Fbln1, Fermt3, Fga, Fn1, Gnai2, Gpi1, Hmgb1, Hspa5, Hspb1, Ilk, Iqgap1, Itgb1, Itgb3, Lgals3, Lrp1, Mmp2, Mmp9, Myo1c, Pdcd6, Postn, Ptprc, Rac2, Rack1, Rhoa, Rtn4, S100a11, Sdcbp, Thbs1, Thbs4, Vapb, Vps4b]
